# Collateral consequences of oxidative stress responses result in mitomycin C sensitivity

**DOI:** 10.64898/2026.07.29.741606

**Authors:** Kubra Yigit, Anna Chapman, Peter Chien

## Abstract

Bacterial survival depends on carefully balanced antioxidant defenses against reactive oxygen species. *Caulobacter crescentus* employs the transcription factor OxyR to activate hydrogen peroxide detoxification genes, a seemingly straightforward protective strategy. Here, we reveal an unexpected consequence of environment or genetic activation of peroxide resistance via OxyR resulting in vulnerability to reductively activated antibiotics. An activated OxyR allele protects against peroxide stress due to upregulation of the catalase-peroxidase KatG but simultaneous induction of the AhpCF reductase sensitizes cells to the reductively activated genotoxin mitomycin C. We show that this collateral vulnerability can be induced by brief exposure to oxidative stress and extends to bacteria beyond *Caulobacter*. Our findings illuminate a hidden cost of antioxidant signaling as robust defense against oxidative stress paradoxically creates exploitable vulnerabilities to chemotherapeutic prodrugs.

**SIGNIFICANCE:** Cellular stress responses are vital for survival, but our work reveals an underappreciated principle where activation creates trade-offs with far-reaching consequences. Using *Caulobacter crescentus*, we show that strengthened antioxidant defenses against peroxide simultaneously increase vulnerability to mitomycin C. Because these regulatory mechanisms are widespread across bacteria, our findings suggest a general model wherein stress-defense pathways unavoidably compromise resistance to alternative threats. This conceptual framework not only advances our understanding of stress-response regulation but also identifies new strategies for therapeutic exploitation of bacterial vulnerabilities.
