## Supplementary material for "Collateral consequences of oxidative stress responses result in mitomycin C sensitivity": Table S2

### Sheet: Sheet1
Plasmid or strain	Relevant characteristics	Comments	Source
CPC176	Caulobacter crescentus NA1000 (WT)
CPCxxxx	Caulobacter crescentus NA1000 (WT) katG::M2-FLAG		This study
CPC1347	Caulobacter crescentus OxyR* katG::M2-FLAG		This study
CPC1020	Caulobacter crescentus ∆katG::gentR		[37]
CPC1348	Caulobacter crescentus OxyR* ∆katG::gentR		This study
CPC1308	Caulobacter crescentus katG::M2-FLAG ∆ahpCF:: gentR		This study
CPC1349	Caulobacter crescentus OxyR* katG::M2-FLAG ∆ahpCF::gentR		This study
CPC798	Caulobacter crescentus WT-mVenus	NA1000 Plac::mVenus	This study
CPC797	Caulobacter crescentus WT-mKate2	NA1000 Plac::mKate2	This study
CPC1350	Caulobacter crescentus OxyR*-mVenus	OxyR* Plac::mVenus	This study
CPC1351	Caulobacter crescentus OxyR*-mKate2	OxyR* Plac::mKate2	This study
FC2930	E. coli Top10 pNPTS138-katG::M2	Allele replacement plasmid for replacing native katG locus with same sequence fused with M2-FLAG tag at C-terminus	[21]
EPC1787	E. coli Top10 pNTPS138-OxyR*	Allele replacement plasmid for replacing the original oxyR gene with mutated sequence	This study
EPC1870	E. coli Top10 pNPTS138-∆ahpCF::gentR	Allele replacement plasmid for replacing ahpCF locus with gentR	This study
EPC408	E. coli Top10 pBX-MCS-2	Replicating plasmid (mid copy, BBR origin) with xylose inducible promoter, KanR	This study
EPC1921	E. coli Top10 pBX-MCS-2-ahpCF	Replicating plasmid containing ahpC and ahpF coding sequence (mid copy, BBR origin) with xylose inducible promoter, KanR	This study
EPC128	E. coli W3110		This study
EPC 939	E. coli T7 express pET23b 6xHisSUMO ahpC	Protein expression strain. pET23b-based plasmid containing ahpC fused to N-terminal 6xHisSUMO tag under T7 promoter control (high copy, pBR322 origin), AmpR	This study
EPC1940	E. coli Top10 pET23b 6xHisSUMO ahpC	Cloning and proparation strain. pET23b-based plasmid containing ahpC fused to N-terminal 6xHisSUMO tag (high copy, pBR322 origin), AmpR.	This study
